# Translational regulation of Pmt1 and Pmt2 by Bfr1 affects unfolded protein O-mannosylation

**DOI:** 10.1101/847095

**Authors:** Joan Castells-Ballester, Natalie Rinis, Ilgin Kotan, Lihi Gal, Daniela Bausewein, Ilia Kats, Ewa Zatorska, Günter Kramer, Bernd Bukau, Maya Schuldiner, Sabine Strahl

## Abstract

O-mannosylation is implicated in protein quality control in *Saccharomyces cerevisiae* due to the attachment of mannose to serine and threonine residues of un- or misfolded proteins in the endoplasmic reticulum (ER). This process also designated as unfolded protein O-mannosylation (UPOM) that ends futile folding cycles and saves cellular resources is mainly mediated by protein O-mannosyltransferases Pmt1 and Pmt2. Here we describe a genetic screen for factors that influence O-mannosylation in yeast, using slow-folding GFP as a reporter. Our screening identifies the RNA binding protein brefeldin A resistance factor 1 (Bfr1) that has not been linked to O-mannosylation and ER protein quality control before. We find that Bfr1 affects O-mannosylation through changes in Pmt1 and Pmt2 protein abundance, but has no effect on *PMT1* and *PMT2* transcript levels, mRNA localization to the ER membrane or protein stability. Ribosome profiling reveals that Bfr1 is a crucial factor for Pmt1 and Pmt2 translation thereby affecting unfolded protein O-mannosylation. Our results uncover a new level of regulation of protein quality control in the secretory pathway.
