## Supplementary material for "Translational regulation of Pmt1 and Pmt2 by Bfr1 affects unfolded protein O-mannosylation": Suppl. Table S1.

### Sheet: Hit List
Systematic Name	Standard Name	Median Intensity GFP	Error	Decreased ER-GFP O-mannosylation	Hsp150 phenotype	SGD Description
YEL031W	SPF1	363	34	YES	ost3Δ-like	P-type ATPase, ion transporter of the ER membrane; required to maintain normal lipid composition of intracellular compartments and proper targeting of mitochondrial outer membrane tail-anchored proteins; involved in ER function and Ca2+ homeostasis; required for regulating Hmg2p degradation; confers sensitivity to a killer toxin (SMKT) produced by Pichia farinosa KK1
YDR123C	INO2	299	28	NO	ost3Δ-like	Transcription factor; component of the heteromeric Ino2p/Ino4p basic helix-loop-helix transcription activator that binds inositol/choline-responsive elements (ICREs), required for derepression of phospholipid biosynthetic genes in response to inositol depletion; involved in diauxic shift
YAL023C	PMT2	295	21	YES	pmt2Δ-like	Protein O-mannosyltransferase of the ER membrane; transfers mannose residues from dolichyl phosphate-D-mannose to protein serine/threonine residues; involved in ER quality control; acts in a complex with Pmt1p, can instead interact with Pmt5p; antifungal drug target; PMT2 has a paralog, PMT3, that arose from the whole genome duplication
YPR049C	ATG11	270	32	NO	ost3Δ-like	Adapter protein for pexophagy and the Cvt targeting pathway; directs receptor-bound cargo to the phagophore assembly site (PAS) for packaging into vesicles; required for recruiting other proteins to the PAS; recruits Dnm1p to facilitate fission of mitochondria that are destined for removal by mitophagy
YDR195W	REF2	246	31	n.d	WT	RNA-binding protein; involved in the cleavage step of mRNA 3'-end formation prior to polyadenylation, and in snoRNA maturation; part of holo-CPF subcomplex APT, which associates with 3'-ends of snoRNA- and mRNA-encoding genes; putative regulatory subunit of type 1 protein phosphatase Glc7p, required for actomyosin ring formation, and for timely dephosphorylation and release of Bnr1p from the divi…
YOR198C	BFR1	245	34	YES	WT	Component of mRNP complexes associated with polyribosomes; involved in localization of mRNAs to P bodies; implicated in secretion and nuclear segregation; multicopy suppressor of BFA (Brefeldin A) sensitivity
YNL064C	YDJ1	236	27	NO	WT	Type I HSP40 co-chaperone; involved in regulation of HSP90 and HSP70 functions; acts as an adaptor that helps Rsp5p recognize cytosolic misfolded proteins for ubiquitination after heat shock; critical for determining cell size at Start as a function of growth rate; involved in protein translocation across membranes; member of the DnaJ family; chimeric protein in which human p58IPK J domain replac…
YJL006C	CTK2	234	0	n.d	pop2Δ-like	Beta subunit of C-terminal domain kinase I (CTDK-I); which phosphorylates both RNA pol II subunit Rpo21p to affect transcription and pre-mRNA 3' end processing, and ribosomal protein Rps2p to increase translational fidelity; relocalizes to the cytosol in response to hypoxia
YNR052C	POP2	231	29	NO	pop2Δ-like	RNase of the DEDD superfamily; subunit of the Ccr4-Not complex that mediates 3' to 5' mRNA deadenylation
YIL147C	SLN1	230	28	NO	n.d	Transmembrane histidine phosphotransfer kinase and osmosensor; regulates MAP kinase cascade; transmembrane protein with an intracellular kinase domain that signals to Ypd1p and Ssk1p, thereby forming a phosphorelay system similar to bacterial two-component regulators
YEL043W	0	220	34	NO	ost3Δ-like	Predicted cytoskeleton protein involved in intracellular signaling; based on quantitative analysis of protein-protein interaction maps; may interact with ribosomes, based on co-purification studies; contains fibronectin type III domain fold
YGR135W	PRE9	219	33	NO	ost3Δ-like	Alpha 3 subunit of the 20S proteasome; the only nonessential 20S subunit; may be replaced by the alpha 4 subunit (Pre6p) under stress conditions to create a more active proteasomal isoform
YJL088W	ARG3	219	40	NO	ost3Δ-like	Ornithine carbamoyltransferase; also known as carbamoylphosphate:L-ornithine carbamoyltransferase; catalyzes the biosynthesis of the arginine precursor citrulline
YLR087C	CSF1	215	37	NO	pop2Δ-like	Protein required for fermentation at low temperature; plays a role in the maturation of secretory proteins; the authentic, non-tagged protein is detected in highly purified mitochondria in high-throughput studies
YNL208W	0	212	41	NO	ost3Δ-like	Protein of unknown function; may interact with ribosomes, based on co-purification experiments; authentic, non-tagged protein is detected in purified mitochondria in high-throughput studies; potential orthologs found in other fungi
YDR025W	RPS11A	211	33	NO	pop2Δ-like	Protein component of the small (40S) ribosomal subunit; homologous to mammalian ribosomal protein S11 and bacterial S17; N-terminally propionylated in vivo; RPS11A has a paralog, RPS11B, that arose from the whole genome duplication
YNL099C	OCA1	209	35	NO	ost3Δ-like	Putative protein tyrosine phosphatase; required for cell cycle arrest in response to oxidative damage of DNA
YOR085W	OST3	208	40	NO	ost3Δ-like	Gamma subunit of the oligosaccharyltransferase complex of the ER lumen; complex catalyzes asparagine-linked glycosylation of newly synthesized proteins; Ost3p is important for N-glycosylation of a subset of proteins
YDL077C	VAM6	208	31	NO	pop2Δ-like	Guanine nucleotide exchange factor for the GTPase Gtr1p; subunit of the HOPS endocytic tethering complex; vacuole membrane protein; functions as a Rab GTPase effector, interacting with both GTP- and GDP-bound conformations of Ypt7p; facilitates tethering and promotes membrane fusion events at the late endosome and vacuole; required for both membrane and protein trafficking; component of vacuole-m…
YLR079W	SIC1	207	32	NO	ost3Δ-like	Cyclin-dependent kinase inhibitor (CKI); inhibitor of Cdc28-Clb kinase complexes that controls G1/S phase transition, preventing premature S phase and ensuring genomic integrity; phosphorylated by Clb5/6-Cdk1 and Cln1/2-Cdk1 kinase which regulate timing of Sic1p degradation; phosphorylation targets Sic1p for SCF(CDC4)-dependent turnover; functional homolog of mammalian Kip1
YDR207C	UME6	207	30	NO	pop2Δ-like	Rpd3L histone deacetylase complex subunit; key transcriptional regulator of early meiotic genes; involved in chromatin remodeling and transcriptional repression via DNA looping; binds URS1 upstream regulatory sequence, represses transcription by recruiting conserved histone deacetylase Rpd3p (through co-repressor Sin3p) and chromatin-remodeling factor Isw2p; couples metabolic responses to nutriti…
YOL008W	COQ10	207	44	n.d	ost3Δ-like	Coenzyme Q (ubiquinone) binding protein; functions in the delivery of Q<sub>6</sub> to its proper location for electron transport during respiration; START domain protein with homologs in bacteria and eukaryotes; respiratory growth defect of the null mutant is functionally complemented by human COQ10A
YNL079C	TPM1	205	35	NO	WT	Major isoform of tropomyosin; binds to and stabilizes actin cables and filaments, which direct polarized cell growth and the distribution of several organelles; acetylated by the NatB complex and acetylated form binds actin most efficiently; TPM1 has a paralog, TPM2, that arose from the whole genome duplication
YIL103W	DPH1	205	34	NO	WT	Protein required for synthesis of diphthamide; required along with Dph2p, Kti11p, Jjj3p, and Dph5p; diphthamide is a modified histidine residue of translation elongation factor 2 (Eft1p or Eft2p); may act in a complex with Dph2p and Kti11p
YMR247C	RKR1	204	39	NO	WT	RING domain E3 ubiquitin ligase; involved in ubiquitin-mediated degradation of non-stop proteins and translationally stalled ER membrane proteins; component of ribosome-bound RQC (ribosome quality control) complex; degrades products of mRNAs lacking a termination codon regardless of a poly(A) tail; functional connections to chromatin modification; homolog of mouse Listerin, mutations in which rep…
YGL003C	CDH1	202	37	NO	ost3Δ-like	Activator of anaphase-promoting complex/cyclosome (APC/C); antagonist of the spindle assembly checkpoint; directs ubiquitination of cyclins resulting in mitotic exit; targets the APC/C to specific substrates including: Cdc20p, Ase1p, Cin8p, Fin1p and Clb5p; partially active in metaphase, and fully active in anaphase; cell-cycle regulated
YPL238C	0	202	37	NO	n.d	Dubious open reading frame; unlikely to encode a functional protein, based on available experimental and comparative sequence data; partially overlaps 5' end of the verified essential gene SUI3/YPL237W
YDR369C	XRS2	200	33	NO	pop2Δ-like	Protein required for DNA repair; component of the Mre11 complex, which is involved in double strand breaks, meiotic recombination, telomere maintenance, and checkpoint signaling
YER151C	UBP3	200	38	NO	ost3Δ-like	Ubiquitin-specific protease involved in transport and osmotic response; negatively regulates Ras/PKA signaling; interacts with Bre5p to coregulate anterograde, retrograde transport between ER and Golgi; involved in transcription elongation in response to osmostress through phosphorylation at Ser695 by Hog1p; inhibitor of gene silencing; role in ribophagy; cleaves ubiquitin fusions but not polyubi…
YML112W	CTK3	199	25	n.d	WT	Gamma subunit of C-terminal domain kinase I; CTDK-I phosphorylates RNA polymerase II subunit Rpo21p to affect transcription and pre-mRNA 3' end processing, and also phosphorylates ribosomal protein Rps2p to increase translational fidelity; protein abundance increases in response to DNA replication stress
YDL097C	RPN6	199	32	NO	n.d	Essential, non-ATPase regulatory subunit of the 26S proteasome lid; required for the assembly and activity of the 26S proteasome; the human homolog (S9 protein) partially rescues Rpn6p depletion; protein abundance increases in response to DNA replication stress
YMR306W	FKS3	198	38	NO	WT	Protein involved in spore wall assembly; has similarity to 1,3-beta-D-glucan synthase catalytic subunits Fks1p and Gsc2p; the authentic, non-tagged protein is detected in highly purified mitochondria in high-throughput studies
YNL198C	0	197	50	NO	WT	Dubious open reading frame; unlikely to encode a functional protein, based on available experimental and comparative sequence data
YGL016W	KAP122	197	34	NO	WT	Karyopherin beta; responsible for import of the Toa1p-Toa2p complex into the nucleus; binds to nucleoporins Nup1p and Nup2p; may play a role in regulation of pleiotropic drug resistance
YNL097C	PHO23	197	34	NO	WT	Component of the Rpd3L histone deacetylase complex; involved in transcriptional regulation of PHO5; affects termination of snoRNAs and cryptic unstable transcripts (CUTs); C-terminus shares significant sequence identity with the human candidate tumor suppressor p33-ING1 and its isoform ING3
YBR003W	COQ1	197	35	NO	WT	Hexaprenyl pyrophosphate synthetase; catalyzes the first step in ubiquinone (coenzyme Q) biosynthesis
YIL110W	HPM1	197	0	NO	WT	AdoMet-dependent methyltransferase; involved in a novel 3-methylhistidine modification of ribosomal protein Rpl3p; seven beta-strand MTase family member; null mutant exhibits a weak vacuolar protein sorting defect and caspofungin resistance
YDL095W	PMT1	197	24	YES	pmt2Δ-like	Protein O-mannosyltransferase of the ER membrane; transfers mannose from dolichyl phosphate-D-mannose to protein serine and threonine residues; 1 of 7 related proteins involved in O-glycosylation which is essential for cell wall rigidity; involved in ER quality control; amino terminus faces cytoplasm, carboxyl terminus faces ER lumen
YLR039C	RIC1	196	29	NO	WT	Protein involved in retrograde transport to the cis-Golgi network; forms heterodimer with Rgp1p that acts as a GTP exchange factor for Ypt6p; involved in transcription of rRNA and ribosomal protein genes
YPR017C	DSS4	196	41	NO	WT	Guanine nucleotide dissociation stimulator for Sec4p; functions in the post-Golgi secretory pathway; binds zinc, found both on membranes and in the cytosol
YKR100C	SKG1	196	28	NO	WT	Transmembrane protein with a role in cell wall polymer composition; localizes on inner surface of plasma membrane at bud and in daughter cell; SKG1 has a paralog, AIM20, that arose from the whole genome duplication
YJL064W	0	196	43	NO	WT	Dubious open reading frame; unlikely to encode a functional protein, based on available experimental and comparative sequence data; completely overlaps the verified gene YJL065C/DLS1
YNL056W	OCA2	196	29	NO	ost3Δ-like	Protein of unknown function; similar to predicted tyrosine phosphatases Oca1p and Siw14p; green fluorescent protein (GFP)-fusion protein localizes to the cytoplasm; YNL056W is not an essential gene
YBR150C	TBS1	196	39	NO	WT	Protein of unknown function; the authentic, non-tagged protein is detected in highly purified mitochondria in high-throughput studies; TBS1 has a paralog, HAL9, that arose from the whole genome duplication
YDL055C	PSA1	196	35	NO	n.d	GDP-mannose pyrophosphorylase (mannose-1-phosphate guanyltransferase); synthesizes GDP-mannose from GTP and mannose-1-phosphate in cell wall biosynthesis; required for normal cell wall structure
YKR104W	0	195	49	NO	WT	Putative transporter of the MRP subfamily; contains a stop codon in S288C; adjacent ORFs YKR103W and YKR104W are merged in different strain backgrounds; MRP stands for multidrug resistance-associated protein
YPL094C	SEC62	195	34	NO	n.d	Essential subunit of Sec63 complex; with Sec61 complex, Kar2p/BiP and Lhs1p forms a channel competent for SRP-dependent and post-translational SRP-independent protein targeting and import into the ER; cotranslationally N-acetylated by NatA; other members are Sec63p, Sec66p, and Sec72p
YPL143W	RPL33A	195	33	NO	n.d	Ribosomal 60S subunit protein L33A; N-terminally acetylated; rpl33a null mutant exhibits slow growth while rpl33a rpl33b double null mutant is inviable; homologous to mammalian ribosomal protein L35A, no bacterial homolog; RPL33A has a paralog, RPL33B, that arose from the whole genome duplication
YNL199C	GCR2	194	50	NO	WT	Transcriptional activator of genes involved in glycolysis; interacts and functions with the DNA-binding protein Gcr1p
YKR048C	NAP1	194	35	NO	WT	Histone chaperone; involved in histone exchange by removing and replacing histone H2A-H2B dimers or histone variant dimers from assembled nucleosomes; involved in the transport of H2A and H2B histones to the nucleus; required for the regulation of microtubule dynamics during mitosis; interacts with mitotic cyclin Clb2p; controls bud morphogenesis; phosphorylated by CK2; protein abundance increase…
YJL065C	DLS1	194	37	NO	WT	Subunit of ISW2/yCHRAC chromatin accessibility complex; ISW2/yCHRAC also includes Itc1p, Isw2p, and Dpb4p; involved in inheritance of telomeric silencing; DLS1 has a paralog, DPB3, that arose from the whole genome duplication
YBR131W	CCZ1	194	42	NO	ost3Δ-like	Subunit of a heterodimeric guanine nucleotide exchange factor (GEF); subunit of the Mon1-Ccz1 GEF complex, which stimulates nucleotide exchange and activation of Ypt7p, a Rab family GTPase involved in membrane tethering and fusion events at the late endosome and vacuole; GEF activity is stimulated by membrane association and anionic phospholipids; involved in localizing Ypt7p to the vacuolar memb…
YBR001C	NTH2	194	27	NO	WT	Putative neutral trehalase, required for thermotolerance; may mediate resistance to other cellular stresses; NTH2 has a paralog, NTH1, that arose from the whole genome duplication
YNL120C	0	194	30	NO	WT	Dubious open reading frame; unlikely to encode a functional protein, based on available experimental and comparative sequence data; deletion enhances replication of Brome mosaic virus in S. cerevisiae, but likely due to effects on the overlapping gene
YER161C	SPT2	194	24	NO	WT	Protein involved in negative regulation of transcription; required for RNA polyadenylation; exhibits regulated interactions with both histones and SWI-SNF components; relocalizes to the cytosol in response to hypoxia; similar to mammalian HMG1 proteins
YLR140W	0	194	37	NO	n.d	Dubious open reading frame unlikely to encode a functional protein; overlaps essential RRN5 gene which encodes a member of the UAF transcription factor involved in transcription of rDNA by RNA polymerase I
YHR178W	STB5	194	37	NO	WT	Transcription factor; involved in regulating multidrug resistance and oxidative stress response; forms a heterodimer with Pdr1p; contains a Zn(II)2Cys6 zinc finger domain that interacts with a pleiotropic drug resistance element in vitro
YDR363W-A	SEM1	193	36	NO	WT	19S proteasome regulatory particle lid subcomplex component; role in Ub-dependent proteolysis and proteasome stability; involved in TREX-2 mediated mRNA export, and in the prevention of transcription-associated genome instability; ubiquitinated by Nedd4-like E3-ligase, Rsp5p; human ortholog DSS1, a BRCA1 binding protein implicated in cancer, complements the yeast null; drives trinucleotide repeat…
YDR250C	0	193	40	NO	WT	Dubious open reading frame; unlikely to encode a functional protein, based on available experimental and comparative sequence data
YMR142C	RPL13B	193	28	n.d	WT	Ribosomal 60S subunit protein L13B; not essential for viability; homologous to mammalian ribosomal protein L13, no bacterial homolog; RPL13B has a paralog, RPL13A, that arose from the whole genome duplication
YJL063C	MRPL8	193	35	n.d	WT	Mitochondrial ribosomal protein of the large subunit
YBR009C	HHF1	193	37	NO	WT	Histone H4; core histone protein required for chromatin assembly and chromosome function; one of two identical histone proteins (see also HHF2); contributes to telomeric silencing; N-terminal domain involved in maintaining genomic integrity
YBR272C	HSM3	193	34	NO	WT	Evolutionarily conserved 19S regulatory particle assembly-chaperone; involved in the assembly of the base subcomplex of the 19S proteasomal regulatory particle (RP); involved in DNA mismatch repair during slow growth; weak similarity to Msh1p; structural study suggests Hsm3p is a scaffold protein for Rpt1p-Rpt2p complex formation; ortholog of human 19S subunit S5b
YJL068C	0	192	37	NO	WT	Esterase that can function as an S-formylglutathione hydrolase; non-essential intracellular esterase; may be involved in the detoxification of formaldehyde, which can be metabolized to S-formylglutathione; similar to human esterase D
YNL054W	VAC7	192	30	NO	WT	Integral vacuolar membrane protein; involved in vacuole inheritance and morphology; activates Fab1p kinase activity under basal conditions and also after hyperosmotic shock
YBR008C	FLR1	192	30	NO	WT	Plasma membrane transporter of the major facilitator superfamily; member of the 12-spanner drug:H(+) antiporter DHA1 family; involved in efflux of fluconazole, diazaborine, benomyl, methotrexate, and other drugs; expression induced in cells treated with the mycotoxin patulin; relocalizes from nucleus to plasma membrane upon DNA replication stress
YBR012C	0	192	32	NO	WT	Dubious open reading frame; unlikely to encode a functional protein, based on available experimental and comparative sequence data; expression induced by iron-regulated transcriptional activator Aft2p
YNL115C	0	192	29	NO	WT	Putative protein of unknown function; green fluorescent protein (GFP)-fusion protein localizes to mitochondria; YNL115C is not an essential gene
YPR043W	RPL43A	192	36	NO	WT	Ribosomal 60S subunit protein L43A; null mutation confers a dominant lethal phenotype; homologous to mammalian ribosomal protein L37A, no bacterial homolog; RPL43A has a paralog, RPL43B, that arose from the whole genome duplication
YER122C	GLO3	192	43	NO	pop2Δ-like	ADP-ribosylation factor GTPase activating protein (ARF GAP); involved in ER-Golgi transport; shares functional similarity with Gcs1p
YLL039C	UBI4	192	27	NO	WT	Ubiquitin; becomes conjugated to proteins, marking them for selective degradation via the ubiquitin-26S proteasome system; essential for the cellular stress response; encoded as a polyubiquitin precursor comprised of 5 head-to-tail repeats; protein abundance increases in response to DNA replication stress
YJL115W	ASF1	191	45	NO	pop2Δ-like	Nucleosome assembly factor; involved in chromatin assembly, disassembly; required for recovery after DSB repair; role in H3K56 acetylation required for expression homeostasis, buffering mRNA synthesis rate against gene dosage changes in S phase; anti-silencing protein, derepresses silent loci when overexpressed; role in regulating Ty1 transposition; relocalizes to cytosol under hypoxia; growth de…
YPR014C	0	191	34	NO	WT	Putative protein of unknown function; conserved across S. cerevisiae strains; YPR014C is not an essential gene
YBR005W	RCR1	191	33	NO	WT	Protein of the ER membrane involved in cell wall chitin deposition; may function in the endosomal-vacuolar trafficking pathway, helping determine whether plasma membrane proteins are degraded or routed to the plasma membrane; RCR1 has a paralog, RCR2, that arose from the whole genome duplication
YNL104C	LEU4	191	39	NO	WT	Alpha-isopropylmalate synthase (2-isopropylmalate synthase); the main isozyme responsible for the first step in the leucine biosynthesis pathway; LEU4 has a paralog, LEU9, that arose from the whole genome duplication
YLL038C	ENT4	191	35	NO	WT	Protein of unknown function; contains an N-terminal epsin-like domain; proposed to be involved in the trafficking of Arn1p in the absence of ferrichrome
YGL028C	SCW11	190	37	NO	WT	Cell wall protein with similarity to glucanases; may play a role in conjugation during mating based on its regulation by Ste12p
YGL027C	CWH41	190	59	NO	ost3Δ-like	Processing alpha glucosidase I; ER type II integral membrane N-glycoprotein involved in assembly of cell wall beta 1,6 glucan and asparagine-linked protein glycosylation; also involved in ER protein quality control and sensing of ER stress
YMR089C	YTA12	190	42	n.d	WT	Mitochondrial inner membrane m-AAA protease component; mediates degradation of misfolded or unassembled proteins; also required for correct assembly of mitochondrial enzyme complexes; overexpression of human AFG3L2 complements respiratory defect of yeast afg3 yta12 double null mutation, but overexpression of disease-associated AFG3L2 variants does not; expression of both human SPG7 (paraplegin) a…
YKR103W	NFT1	190	44	NO	ost3Δ-like	Putative transporter of the MRP subfamily; adjacent ORFs YKR103W and YKR104W are merged in different strain backgrounds; MRP stands for multidrug resistance-associated protein
YNL069C	RPL16B	190	28	n.d	ost3Δ-like	Ribosomal 60S subunit protein L16B; N-terminally acetylated, binds 5.8 S rRNA; transcriptionally regulated by Rap1p; homologous to mammalian ribosomal protein L13A and bacterial L13; RPL16B has a paralog, RPL16A, that arose from the whole genome duplication
YNL100W	MIC27	190	46	NO	ost3Δ-like	Component of the MICOS complex; MICOS (formerly MINOS or MitOS) is a mitochondrial inner membrane complex that extends into the intermembrane space and has a role in the maintenance of crista junctions, inner membrane architecture, and formation of contact sites to the outer membrane; forms a subcomplex with Mic10p and Mic12p whose assembly and stability requires cardiolipin
YDR525W	API2	190	31	NO	ost3Δ-like	Putative protein of unknown function; conserved among S. cerevisiae strains; not conserved in closely related Saccharomyces species; 26% of ORF overlaps the dubious ORF YDR524C-A; insertion mutation in a cdc34-2 mutant background causes altered bud morphology
YDR349C	YPS7	190	42	NO	WT	Putative GPI-anchored aspartic protease; member of the yapsin family of proteases involved in cell wall growth and maintenance; located in the cytoplasm and endoplasmic reticulum
YCL005W	LDB16	190	38	n.d	ost3Δ-like	Protein involved in lipid droplet (LD) assembly; forms a complex with Sei1p at ER-LD contact sites, stabilizing contact sites; ensures that LDs bud from the ER towards the cytosolic side of the membrane; null mutants have decreased net negative cell surface charge and localized accumulation of phosphatidic acid (PA) marker proteins; GFP-fusion protein expression is induced in response to MMS; nul…
YDR225W	HTA1	190	36	NO	ost3Δ-like	Histone H2A; core histone protein required for chromatin assembly and chromosome function; one of two nearly identical subtypes (see also HTA2); DNA damage-dependent phosphorylation by Mec1p facilitates DNA repair; acetylated by Nat4p; N-terminally propionylated in vivo
YNL196C	SLZ1	189	44	NO	WT	Sporulation-specific protein with a leucine zipper motif; subunit of the MIS complex which controls mRNA methylation during during the induction of sporulation
YIL044C	AGE2	189	46	NO	ost3Δ-like	ADP-ribosylation factor (ARF) GTPase activating protein (GAP) effector; involved in Trans-Golgi-Network (TGN) transport; contains C2C2H2 cysteine/histidine motif
YIL053W	GPP1	189	42	NO	ost3Δ-like	Constitutively expressed DL-glycerol-3-phosphate phosphatase; also known as glycerol-1-phosphatase; involved in glycerol biosynthesis, induced in response to both anaerobic and osmotic stress; GPP1 has a paralog, GPP2, that arose from the whole genome duplication
YMR125W	STO1	189	40	NO	n.d	Large subunit of the nuclear mRNA cap-binding protein complex; interacts with Npl3p to carry nuclear poly(A)+ mRNA to cytoplasm; also involved in nuclear mRNA degradation and telomere maintenance; orthologous to mammalian CBP80
YKR093W	PTR2	189	41	NO	ost3Δ-like	Integral membrane peptide transporter; mediates transport of di- and tri-peptides; conserved protein that contains 12 transmembrane domains; PTR2 expression is regulated by the N-end rule pathway via repression by Cup9p
YNL078W	NIS1	189	39	NO	ost3Δ-like	Protein localized in the bud neck at G2/M phase; physically interacts with septins; possibly involved in a mitotic signaling network
YBR276C	PPS1	189	33	NO	ost3Δ-like	Protein phosphatase; has specificity for serine, threonine, and tyrosine residues; has a role in the DNA synthesis phase of the cell cycle
YDL006W	PTC1	189	32	NO	ost3Δ-like	Type 2C protein phosphatase (PP2C); dephosphorylates Hog1p, inactivating osmosensing MAPK cascade; involved in Fus3p activation during pheromone response; deletion affects precursor tRNA splicing, mitochondrial inheritance, and sporulation
YGL011C	SCL1	189	32	NO	n.d	Alpha 1 subunit of the 20S proteasome; involved in the degradation of ubiquitinated substrates; 20S proteasome is the core complex of the 26S proteasome; essential for growth; detected in the mitochondria
YGL048C	RPT6	189	31	NO	n.d	ATPase of the 19S regulatory particle of the 26S proteasome; one of six ATPases of the regulatory particle; involved in the degradation of ubiquitinated substrates; bound by ubiquitin-protein ligases Ubr1p and Ufd4p; localized mainly to the nucleus throughout the cell cycle; protein abundance increases in response to DNA replication stress
YPR135W	CTF4	188	36	NO	pop2Δ-like	Chromatin-associated protein; required for sister chromatid cohesion; interacts with DNA polymerase alpha (Pol1p) and may link DNA synthesis to sister chromatid cohesion
YGR237C	0	188	37	NO	ost3Δ-like	Putative protein of unknown function; green fluorescent protein (GFP)-fusion protein localizes to the cytoplasm
YJL073W	JEM1	188	68	NO	ost3Δ-like	DnaJ-like chaperone required for nuclear membrane fusion during mating; localizes to the ER membrane; exhibits genetic interactions with KAR2
YMR311C	GLC8	188	43	NO	ost3Δ-like	Regulatory subunit of protein phosphatase 1 (Glc7p); involved in glycogen metabolism and chromosome segregation; proposed to regulate Glc7p activity via conformational alteration; ortholog of the mammalian protein phosphatase inhibitor 2; protein abundance increases in response to DNA replication stress
YPR020W	ATP20	188	39	NO	WT	Subunit g of the mitochondrial F1F0 ATP synthase; reversibly phosphorylated on two residues; unphosphorylated form is required for dimerization of the ATP synthase complex, which in turn determines oligomerization of the complex and the shape of inner membrane cristae
YKR098C	UBP11	188	43	NO	WT	Ubiquitin-specific protease; cleaves ubiquitin from ubiquitinated proteins; UBP11 has a paralog, UBP7, that arose from the whole genome duplication
YBL099W	ATP1	188	30	n.d	WT	Alpha subunit of the F1 sector of mitochondrial F1F0 ATP synthase; which is a large, evolutionarily conserved enzyme complex required for ATP synthesis; F1 translationally regulates ATP6 and ATP8 expression to achieve a balanced output of ATP synthase genes encoded in nucleus and mitochondria; phosphorylated; N-terminally propionylated in vivo
YBR083W	TEC1	188	39	NO	WT	Transcription factor targeting filamentation genes and Ty1 expression; Ste12p activation of most filamentation gene promoters depends on Tec1p and Tec1p transcriptional activity is dependent on its association with Ste12p; binds to TCS elements upstream of filamentation genes, which are regulated by Tec1p/Ste12p/Dig1p complex; competes with Dig2p for binding to Ste12p/Dig1p; positive regulator of…
YNL083W	SAL1	188	33	NO	WT	ADP/ATP transporter; member of the Ca2+-binding subfamily of mitochondrial carriers, with two EF-hand motifs; transport activity of either Sal1p or Pet9p is critical for viability; polymorphic in different S. cerevisiae strains
YBR287W	0	188	31	NO	WT	Protein of unknown function; green fluorescent protein (GFP)-fusion protein localizes to the ER; YBR287W is not an essential gene
YGL105W	ARC1	188	44	NO	pop2Δ-like	Protein that binds tRNA and methionyl- and glutamyl-tRNA synthetases; involved in tRNA delivery, stimulating catalysis, and ensuring localization; also binds quadruplex nucleic acids; protein abundance increases in response to DNA replication stress; methionyl-tRNA synthetase is Mes1p; glutamyl-tRNA synthetase is Gus1p
YLL024C	SSA2	188	34	NO	WT	HSP70 family ATP-binding protein; involved in protein folding, vacuolar import of proteins; required for ubiquitin-dependent degradation of short-lived proteins; associated with chaperonin-containing T-complex; 98% identical to paralog Ssa1p with distinct functional specificity in propagation of yeast [URE3] prions and vacuolar-mediated degradation of gluconeogenesis enzymes; binds tRNA, has role…
YKL048C	ELM1	188	34	NO	ost3Δ-like	Serine/threonine protein kinase; regulates the orientation checkpoint, the morphogenesis checkpoint and the metabolic switch from fermentative to oxidative metabolism by phosphorylating the activation loop of Kin4p, Hsl1p and Snf1p respectively; cooperates with Hsl7p in recruiting Hsl1p to the septin ring, a prerequisite for subsequent recruitment, phosphorylation, and degradation of Swe1p; forms…
